# Bridge Category Models: Development of Bayesian Modelling Procedures to Account for Bridge Ordinal Ratings for Disease Staging

**DOI:** 10.1101/2021.08.17.456726

**Authors:** Joshua Levy, Carly Bobak, Nasim Azizgolshani, Michael Andersen, Arief Suriawinata, Xiaoying Liu, Mikhail Lisovsky, Bing Ren, Brock Christensen, Louis Vaickus, A. James O’Malley

## Abstract

Disease grading and staging is accomplished through the assignment of an ordinal rating. Bridge ratings occur when a rater assigns two adjacent categories. Most statistical methodology necessitates the use of a single ordinal category. Consequently, bridge ratings often go unreported in clinical research studies. We propose three methodologies (<u>Expanded, Mixture</u>, and <u>Collapsed</u>) *Bridge Category Models*, to account for bridge ratings. We perform simulations to examine the impact of our approaches on detecting treatment effects, and comment on a real-world scenario of staging liver biopsies. Results indicate that if bridge ratings are not accounted for, disease staging models may exhibit significant bias and precision loss. All models worked well when they corresponded to the data generating mechanism.
