## Additional File 1 for "Bridge Category Models: Development of Bayesian Modelling Procedures to Account for Bridge Ordinal Ratings for Disease Staging"

### Sheet: Summary
Sensitivity Test	Data Generating Function	Sensitivity Parameter	Best Approach	True Effect b[1]	True Effect b[2]	True Effect b[3]	True Effect p
Expanded-Degree-Uncertain(S=1)	Expanded	e	Expanded	1	2	-1
Expanded-Degree-Uncertain(S=6)	Expanded	e	Expanded	6	2	-1
Expanded-Number-Samples(S=6)	Expanded	n	Expanded	6	2	-1
Expanded-Effect-Size	Expanded	s	Expanded	1,3,5,6	2	-1
Blur-Degree-Blur(S=1)	Blur	q	Mixture Adjacent	1	2	-1	0.5
Blur-Degree-Up(S=1)	Blur	p	Mixture Adjacent	1	2	-1	0,0.3,0.5,0.8,1
Blur-Sample-Size(S=1)	Blur	n	Mixture Adjacent	1	2	-1	0.5
Blur-Effect-Size	Blur	s	Mixture Adjacent	1,3,5,6	2	-1	0.5

### Sheet: Expanded-Degree-Uncertain(S=1)
Approach	Degree Uncertain	b[1]	bias[1]	mse[1]	coverage[1]	95-CI-width[1]	b[2]	bias[2]	mse[2]	coverage[2]	95-CI-width[2]	b[3]	bias[3]	mse[3]	coverage[3]	95-CI-width[3]	mean[p]	95-CI-width[p]
Up	0	1.01575	0.0157453	0.00710485	0.98	0.392634	2.01934	0.0193402	0.00607892	0.95	0.280615	-1.01095	-0.0109525	0.0030346	0.91	0.191151
Up	0.05	1.00158	0.00157976	0.00632704	0.99	0.392971	2.00811	0.00810735	0.00521242	0.92	0.278112	-1.00566	-0.00565599	0.00266411	0.94	0.189619
Up	0.1	0.999386	-0.000613625	0.00786246	0.96	0.39481	2.01005	0.0100502	0.00596308	0.94	0.279421	-1.00393	-0.00392571	0.00249972	0.91	0.190329
Up	0.15	1.00083	0.000827379	0.00753242	0.98	0.398319	2.00184	0.00184414	0.00525111	0.98	0.282138	-1.00409	-0.00408738	0.00243335	0.94	0.191946
Up	0.2	1.01389	0.0138916	0.00859485	0.99	0.40619	2.00315	0.00315493	0.00556195	0.95	0.289261	-1.00637	-0.00637018	0.00272534	0.96	0.195646
Down	0	1.01575	0.0157453	0.00710485	0.98	0.392634	2.01934	0.0193402	0.00607892	0.95	0.280615	-1.01095	-0.0109525	0.0030346	0.91	0.191151
Down	0.05	1.02115	0.0211506	0.00759315	0.98	0.390469	2.02854	0.028538	0.00608474	0.91	0.281187	-1.01401	-0.0140099	0.00275804	0.91	0.190737
Down	0.1	1.01751	0.0175081	0.00885366	0.96	0.38983	2.03014	0.030135	0.00639088	0.91	0.282164	-1.01288	-0.0128763	0.00243873	0.93	0.191262
Down	0.15	1.02137	0.0213734	0.00974066	0.93	0.39182	2.02409	0.0240906	0.0057841	0.94	0.2851	-1.01274	-0.0127375	0.00217109	0.95	0.193196
Down	0.2	1.01739	0.0173893	0.0096152	0.95	0.397467	2.01988	0.0198842	0.00521415	0.97	0.292007	-1.01318	-0.0131763	0.00259084	0.95	0.197182
Random	0	1.01575	0.0157453	0.00710485	0.98	0.392634	2.01934	0.0193402	0.00607892	0.95	0.280615	-1.01095	-0.0109525	0.0030346	0.91	0.191151
Random	0.05	0.993875	-0.0061252	0.0075107	0.97	0.388781	1.98164	-0.0183585	0.00611529	0.91	0.274672	-0.991903	0.00809683	0.00254382	0.92	0.188381
Random	0.1	0.935955	-0.0640447	0.0127474	0.94	0.380945	1.87372	-0.126283	0.0220193	0.43	0.260924	-0.935166	0.0648345	0.00624329	0.74	0.181541
Random	0.15	0.851224	-0.148776	0.0305281	0.62	0.37199	1.69016	-0.309842	0.100156	0	0.238791	-0.847405	0.152595	0.0250307	0.1	0.172089
Random	0.2	0.743651	-0.256349	0.0740614	0.22	0.360289	1.46825	-0.531749	0.2858	0	0.214865	-0.738509	0.261491	0.0698441	0	0.16204
Expanded	0.05	1.01287	0.0128729	0.00569274	0.99	0.367911	2.02087	0.02087	0.00499079	0.93	0.256161	-1.0111	-0.0110956	0.00236182	0.95	0.176927
Expanded	0.1	1.00891	0.00891393	0.00684201	0.97	0.354947	2.02151	0.0215086	0.00512244	0.91	0.24476	-1.00841	-0.00840935	0.00188229	0.92	0.169406
Expanded	0.15	1.01149	0.0114936	0.0069775	0.95	0.35444	2.01365	0.0136499	0.00411959	0.96	0.245048	-1.00829	-0.00829098	0.00170576	0.96	0.16932
Expanded	0.2	1.01483	0.0148315	0.00717595	0.99	0.369546	2.01466	0.0146632	0.00425852	0.96	0.262368	-1.01092	-0.0109157	0.00212135	0.94	0.179511
Expanded	0	1.01832	0.0183166	0.00724938	0.98	0.392608	2.02423	0.0242315	0.00632582	0.94	0.280694	-1.0134	-0.0134037	0.0031148	0.89	0.190851
Mixture	0	1.34593	0.345927	0.182666	0.59	0.740609	2.66962	0.669622	0.601958	0.32	0.817443	-1.34134	-0.34134	0.155182	0.3	0.461105	0.554737	0.303567
Mixture	0.05	1.10818	0.108179	0.02046	0.88	0.423663	2.21735	0.217354	0.054672	0.27	0.322546	-1.10913	-0.109128	0.0152349	0.48	0.212309	0.533292	0.308852
Mixture	0.1	1.21399	0.213989	0.059814	0.58	0.471004	2.44578	0.445782	0.212724	0.02	0.389921	-1.22085	-0.220845	0.0533306	0.06	0.247443	0.523831	0.250199
Mixture	0.15	1.26529	0.265292	0.09615	0.53	0.537291	2.53788	0.537876	0.351304	0.24	0.554295	-1.26953	-0.269526	0.0886376	0.22	0.322306	0.559652	0.294621
Mixture	0.2	1.01805	0.0180462	0.00887957	0.99	0.412407	2.02332	0.023316	0.005076	0.99	0.307391	-1.01516	-0.0151599	0.00252065	0.96	0.205849	0.836789	0.543747
Collapsed	0	1.50903	0.509029	0.297987	0.25	0.790627	2.98101	0.981013	1.01387	0	0.725821	-1.49592	-0.495919	0.261822	0	0.440631
Collapsed	0.05	1.11051	0.110511	0.0208679	0.88	0.424542	2.22197	0.221974	0.0568137	0.26	0.322817	-1.1108	-0.1108	0.0155541	0.45	0.212548
Collapsed	0.1	1.21984	0.219839	0.0625019	0.57	0.473715	2.45825	0.458255	0.223764	0.01	0.386146	-1.22622	-0.226216	0.0557153	0.04	0.246027
Collapsed	0.15	1.34658	0.346577	0.139007	0.3	0.548611	2.70565	0.705648	0.517644	0	0.477766	-1.35299	-0.352994	0.131005	0	0.295646
Collapsed	0.2	1.49336	0.493363	0.274649	0.22	0.672136	2.98741	0.987406	1.01113	0	0.622572	-1.49848	-0.498481	0.260245	0	0.376034

### Sheet: Expanded-Degree-Uncertain(S=6)
Approach	Degree Uncertain	b[1]	bias[1]	mse[1]	coverage[1]	95-CI-width[1]	b[2]	bias[2]	mse[2]	coverage[2]	95-CI-width[2]	b[3]	bias[3]	mse[3]	coverage[3]	95-CI-width[3]	mean[p]	95-CI-width[p]
Up	0	6.03077	0.030769	0.0469242	0.98	0.949226	2.01872	0.0187151	0.00574792	0.95	0.307576	-1.00989	-0.00988641	0.00270974	0.95	0.207586
Up	0.05	6.05437	0.0543737	0.0527977	0.94	0.966856	2.02266	0.0226587	0.00742914	0.92	0.309303	-1.01314	-0.0131374	0.00295936	0.93	0.2082
Up	0.1	6.07162	0.0716173	0.060321	0.95	0.980487	2.02101	0.0210091	0.00587119	0.98	0.309718	-1.01036	-0.0103625	0.00268473	0.93	0.208335
Up	0.15	6.0683	0.0683003	0.0568139	0.99	1.00108	2.01638	0.0163799	0.00678081	0.96	0.314795	-1.00889	-0.00889436	0.00323314	0.94	0.210584
Up	0.2	6.08321	0.0832146	0.0702927	0.94	1.03144	2.02242	0.0224169	0.0083096	0.93	0.323955	-1.01977	-0.0197656	0.00450187	0.92	0.217141
Down	0	6.03077	0.030769	0.0469242	0.98	0.949226	2.01872	0.0187151	0.00574792	0.95	0.307576	-1.00989	-0.00988641	0.00270974	0.95	0.207586
Down	0.05	6.02521	0.0252095	0.0453482	0.98	0.954315	2.01229	0.0122903	0.00602251	0.95	0.31001	-1.01207	-0.0120728	0.00254233	0.96	0.209231
Down	0.1	6.042	0.0420048	0.0565973	0.93	0.996829	2.01349	0.0134879	0.00699779	0.94	0.313526	-1.01254	-0.0125378	0.00320898	0.95	0.210898
Down	0.15	6.06954	0.0695426	0.0707784	0.94	1.04721	2.01775	0.0177531	0.00720779	0.91	0.318382	-1.01001	-0.0100141	0.00265541	0.96	0.213339
Down	0.2	6.05726	0.0572579	0.0661478	0.95	1.06608	2.01946	0.0194594	0.00656392	0.96	0.326222	-1.01169	-0.0116903	0.00320986	0.95	0.217748
Random	0	6.03077	0.030769	0.0469242	0.98	0.949226	2.01872	0.0187151	0.00574792	0.95	0.307576	-1.00989	-0.00988641	0.00270974	0.95	0.207586
Random	0.05	5.7723	-0.227705	0.101183	0.84	0.908615	1.94566	-0.0543414	0.00902161	0.89	0.297304	-0.975608	0.0243918	0.00318726	0.94	0.202746
Random	0.1	5.12287	-0.87713	0.810728	0.02	0.803771	1.7651	-0.2349	0.0604917	0.09	0.270363	-0.882344	0.117656	0.0164139	0.37	0.190781
Random	0.15	4.28081	-1.71919	2.98083	0	0.679079	1.52121	-0.478788	0.232792	0	0.236427	-0.760699	0.239301	0.0592116	0.01	0.174959
Random	0.2	3.43465	-2.56535	6.60485	0	0.566009	1.25487	-0.745131	0.558079	0	0.204182	-0.631928	0.368072	0.137387	0	0.16084
Expanded	0	6.04705	0.0470472	0.0486738	0.97	0.948433	2.024	0.0239967	0.00600474	0.93	0.307144	-1.01246	-0.0124601	0.00275992	0.95	0.207316
Expanded	0.05	6.04383	0.0438254	0.0347536	0.98	0.819891	2.01995	0.0199543	0.00555226	0.92	0.271898	-1.01326	-0.0132618	0.00234928	0.95	0.186841
Expanded	0.1	6.05021	0.0502127	0.0352777	0.98	0.790115	2.01665	0.0166542	0.00473003	0.95	0.25749	-1.0101	-0.010099	0.00218815	0.94	0.177839
Expanded	0.15	6.0675	0.0675038	0.0409571	0.95	0.82956	2.0176	0.0176007	0.00530691	0.94	0.261609	-1.00841	-0.00840797	0.00217224	0.95	0.179599
Expanded	0.2	6.072	0.072003	0.0513108	0.98	0.915229	2.02179	0.0217893	0.00581567	0.94	0.284224	-1.01595	-0.0159491	0.00297736	0.95	0.192638
Mixture	0	6.40174	0.40174	0.508577	0.89	1.76672	2.15057	0.150565	0.0571924	0.91	0.601603	-1.07236	-0.0723622	0.0168976	0.97	0.364438	0.957244	0.119579
Mixture	0.05	6.92278	0.922775	0.93239	0.07	1.20601	2.28722	0.287215	0.0934279	0.13	0.379023	-1.14931	-0.149311	0.025604	0.32	0.246586	0.539834	0.287428
Mixture	0.1	7.81451	1.81451	3.50792	0	1.63207	2.56089	0.560893	0.336017	0	0.494515	-1.28654	-0.286541	0.0876419	0.01	0.305932	0.561518	0.263815
Mixture	0.15	6.73482	0.73482	1.27783	0.82	1.97695	2.21971	0.219707	0.11782	0.79	0.595877	-1.11207	-0.11207	0.0312102	0.81	0.346798	0.740465	0.453323
Mixture	0.2	6.08493	0.0849317	0.0622356	0.97	1.14386	2.0267	0.0267036	0.00690418	0.99	0.350991	-1.01827	-0.0182729	0.00339156	0.97	0.232317	0.762147	0.711463
Collapsed	0	10.2956	4.29562	19.5717	0	3.62302	3.38883	1.38883	2.06655	0	1.11934	-1.7006	-0.700599	0.535788	0	0.66322
Collapsed	0.05	6.94253	0.942535	0.966799	0.09	1.20881	2.29356	0.293561	0.0971763	0.1	0.379868	-1.15256	-0.152559	0.0266831	0.26	0.247069
Collapsed	0.1	7.94541	1.94541	3.96621	0	1.60677	2.60134	0.601337	0.381089	0	0.484093	-1.30555	-0.305546	0.0987827	0.01	0.303861
Collapsed	0.15	9.01756	3.01756	9.55099	0	2.25127	2.93812	0.938116	0.92352	0	0.638224	-1.47398	-0.47398	0.238016	0	0.390469
Collapsed	0.2	16.5219	10.5219	4072.22	0	18.206	3.33305	1.33305	1.85646	0	0.89367	-1.68006	-0.680056	0.487175	0	0.532308

### Sheet: Expanded-Number-Samples(S=6)
Approach	Sample Size	b[1]	bias[1]	mse[1]	coverage[1]	95-CI-width[1]	b[2]	bias[2]	mse[2]	coverage[2]	95-CI-width[2]	b[3]	bias[3]	mse[3]	coverage[3]	95-CI-width[3]	mean[p]	95-CI-width[p]
Up	100	6.58133	0.581329	1.35177	0.92	3.43349	2.15142	0.151419	0.126383	0.93	1.05074	-1.09225	-0.0922463	0.0495284	0.93	0.708291
Up	200	6.28502	0.285021	0.554075	0.91	2.31453	2.08042	0.0804198	0.0372919	0.93	0.715289	-1.0614	-0.0613951	0.0249567	0.9	0.482604
Up	500	6.08537	0.0853717	0.139911	0.96	1.39861	2.01879	0.0187896	0.0152667	0.94	0.436731	-1.01363	-0.0136287	0.00646041	0.95	0.296468
Up	1000	6.06925	0.069251	0.0617246	0.95	0.986588	2.01778	0.017784	0.00583159	0.97	0.3109	-1.00891	-0.00891193	0.00282382	0.95	0.208993
Up	2000	6.0263	0.0262993	0.0249748	0.98	0.690787	2.00685	0.00684703	0.00198882	0.98	0.218547	-1.00431	-0.00431125	0.00115988	0.95	0.147358
Down	100	51.3199	45.3199	19848.9	0.87	135.081	2.17223	0.172232	0.10316	0.93	1.07087	-1.07429	-0.0742881	0.0386652	0.94	0.70975
Down	200	8.62011	2.62011	540.818	0.93	7.51186	2.07378	0.0737803	0.0459438	0.94	0.723044	-1.05856	-0.0585566	0.0261812	0.85	0.486468
Down	500	6.08042	0.0804164	0.118712	0.98	1.43964	2.02334	0.0233418	0.0162887	0.92	0.446211	-1.01159	-0.0115863	0.00624545	0.94	0.299914
Down	1000	6.05755	0.0575482	0.0566824	0.96	1.00964	2.01053	0.0105326	0.00708915	0.95	0.313985	-1.01257	-0.0125658	0.00316998	0.95	0.21141
Down	2000	6.06907	0.0690668	0.0391249	0.94	0.716408	2.01989	0.0198886	0.00333788	0.97	0.223197	-1.01171	-0.0117122	0.00150971	0.94	0.149829
Random	100	8.13205	2.13205	691.785	0.84	10.3994	1.84856	-0.151441	0.0785013	0.87	0.902308	-0.926044	0.0739563	0.0329268	0.92	0.633237
Random	200	5.17477	-0.825234	0.91833	0.52	1.83276	1.77055	-0.229452	0.0740455	0.66	0.606685	-0.911146	0.0888537	0.0263085	0.81	0.432001
Random	500	5.00182	-0.998179	1.08132	0.11	1.11599	1.7127	-0.287304	0.091917	0.19	0.371113	-0.866432	0.133568	0.0225515	0.53	0.26694
Random	1000	4.94802	-1.05198	1.14471	0	0.777013	1.71489	-0.285105	0.0864975	0.03	0.263093	-0.857331	0.142669	0.0227797	0.16	0.187641
Random	2000	4.91823	-1.08177	1.18947	0	0.545653	1.70662	-0.293382	0.0876176	0	0.185023	-0.851934	0.148066	0.0230036	0.02	0.131774
Expanded	100	6.51554	0.515544	0.763373	0.92	2.69636	2.1426	0.142599	0.0661423	0.92	0.852739	-1.07411	-0.0741137	0.028543	0.94	0.587073
Expanded	200	6.2587	0.258701	0.347507	0.89	1.84346	2.07124	0.0712434	0.0262873	0.95	0.588161	-1.05691	-0.0569142	0.0192268	0.85	0.405961
Expanded	500	6.07077	0.0707732	0.0805764	0.95	1.12621	2.02044	0.0204408	0.0103307	0.93	0.362528	-1.01274	-0.0127435	0.00396914	0.96	0.25178
Expanded	1000	6.05884	0.0588437	0.0384793	0.98	0.793178	2.01416	0.0141588	0.00473714	0.93	0.256601	-1.00958	-0.00958325	0.00224496	0.96	0.176974
Expanded	2000	6.0384	0.0384009	0.022972	0.95	0.574207	2.00998	0.00997601	0.00239537	0.97	0.189443	-1.00594	-0.0059355	0.00123486	0.93	0.130465
Mixture	100	80.313	74.313	27444.6	0.42	189.476	3.18822	1.18822	2.79207	0.5	2.17046	-1.6065	-0.606496	0.791745	0.6	1.27763	0.549404	0.498619
Mixture	200	22.8502	16.8502	6964.83	0.41	37.7837	2.7054	0.705397	0.665315	0.38	1.27911	-1.3833	-0.383305	0.21383	0.5	0.76946	0.530957	0.441075
Mixture	500	7.83531	1.83531	4.08517	0.24	2.52565	2.56717	0.567165	0.395868	0.24	0.753831	-1.28847	-0.288466	0.10378	0.37	0.456272	0.566105	0.338988
Mixture	1000	7.9451	1.9451	4.07259	0.02	1.7836	2.59384	0.593836	0.380145	0.02	0.534263	-1.30606	-0.306064	0.10135	0.03	0.326327	0.571949	0.277796
Mixture	2000	7.92095	1.92095	3.84702	0	1.25095	2.60441	0.604414	0.379285	0	0.376069	-1.30601	-0.306012	0.0976115	0	0.229941	0.60103	0.205227
Collapsed	100	110.398	104.398	49619.3	0.28	281.211	3.36259	1.36259	3.16555	0.3	2.17821	-1.69137	-0.691367	0.881529	0.48	1.30181
Collapsed	200	27.5399	21.5399	10452	0.21	46.1469	2.873	0.873001	0.908495	0.14	1.24129	-1.46653	-0.466531	0.281616	0.32	0.769099
Collapsed	500	8.25857	2.25857	5.5845	0.01	2.47988	2.68689	0.686892	0.523699	0.03	0.72802	-1.34816	-0.348164	0.138073	0.08	0.454816
Collapsed	1000	8.17005	2.17005	4.91231	0	1.72438	2.66365	0.66365	0.461961	0	0.510715	-1.33958	-0.339577	0.12204	0	0.319301
Collapsed	2000	8.11448	2.11448	4.58866	0	1.20552	2.66058	0.660577	0.446894	0	0.359713	-1.33468	-0.334682	0.115472	0	0.224906

### Sheet: Expanded-Effect-Size
Approach	Effect Size	b[1]	bias[1]	mse[1]	coverage[1]	95-CI-width[1]	b[2]	bias[2]	mse[2]	coverage[2]	95-CI-width[2]	b[3]	bias[3]	mse[3]	coverage[3]	95-CI-width[3]	mean[p]	95-CI-width[p]
Up	1	0.999578	-0.000422154	0.0082429	0.97	0.395273	2.00837	0.00837142	0.00639568	0.92	0.280194	-1.00467	-0.0046667	0.0025536	0.94	0.190433
Up	3	3.01566	0.0156635	0.0160198	0.96	0.545827	2.01642	0.0164163	0.00618296	0.93	0.288861	-1.00907	-0.00906638	0.00291641	0.92	0.195734
Up	5	5.03719	0.0371932	0.0376057	0.98	0.808691	2.02009	0.020087	0.00632285	0.96	0.303541	-1.0095	-0.00950441	0.00271523	0.94	0.204966
Up	6	6.06925	0.069251	0.0617246	0.95	0.986588	2.01778	0.017784	0.00583159	0.97	0.3109	-1.00891	-0.00891193	0.00282382	0.95	0.208993
Down	1	1.02085	0.0208511	0.0089102	0.97	0.389173	2.0285	0.0284956	0.00567583	0.95	0.283216	-1.01185	-0.0118484	0.00229796	0.94	0.191086
Down	3	3.02858	0.0285769	0.0147487	0.97	0.529735	2.01684	0.0168409	0.0051141	0.96	0.290636	-1.01133	-0.0113286	0.00240001	0.96	0.197026
Down	5	5.03721	0.0372095	0.0349021	1	0.800708	2.00953	0.0095328	0.00640403	0.96	0.305984	-1.00975	-0.00975285	0.00293306	0.97	0.206021
Down	6	6.05755	0.0575482	0.0566824	0.96	1.00964	2.01053	0.0105326	0.00708915	0.95	0.313985	-1.01257	-0.0125658	0.00316998	0.95	0.21141
Random	1	0.921452	-0.078548	0.0148355	0.9	0.379761	1.83709	-0.162911	0.0323578	0.32	0.256392	-0.917134	0.0828664	0.0088825	0.59	0.179832
Random	3	2.70283	-0.297168	0.100827	0.33	0.493301	1.80556	-0.194442	0.0423559	0.19	0.258997	-0.904408	0.0955922	0.0113751	0.43	0.182222
Random	5	4.29182	-0.708185	0.527661	0.02	0.675463	1.74966	-0.250336	0.0675431	0.08	0.26216	-0.873055	0.126945	0.0186936	0.26	0.185877
Random	6	4.94802	-1.05198	1.14471	0	0.777013	1.71489	-0.285105	0.0864975	0.03	0.263093	-0.857331	0.142669	0.0227797	0.16	0.187641
Expanded	1	1.01085	0.0108496	0.00701316	0.98	0.353814	2.01939	0.0193907	0.00491713	0.93	0.243565	-1.00799	-0.00798695	0.00183222	0.92	0.168502
Expanded	3	3.02316	0.0231589	0.0110825	0.98	0.463247	2.0171	0.0171022	0.00438553	0.94	0.24671	-1.00938	-0.00938462	0.00201636	0.94	0.170834
Expanded	5	5.03589	0.0358919	0.0236721	0.98	0.657322	2.01501	0.0150108	0.00461846	0.94	0.253105	-1.00845	-0.00845167	0.00208749	0.95	0.174881
Expanded	6	6.05884	0.0588437	0.0384793	0.98	0.793178	2.01416	0.0141588	0.00473714	0.93	0.256601	-1.00958	-0.00958325	0.00224496	0.96	0.176974
Mixture	1	1.24208	0.242081	0.0745914	0.5	0.485676	2.49633	0.496327	0.261626	0	0.408626	-1.24594	-0.245935	0.0656051	0.02	0.256557	0.529291	0.250314
Mixture	3	3.80021	0.800207	0.676997	0.02	0.767752	2.5381	0.538104	0.303441	0	0.439142	-1.27123	-0.271232	0.0779785	0.01	0.274306	0.528799	0.250418
Mixture	5	6.52971	1.52971	2.46582	0	1.32589	2.58929	0.589287	0.368727	0.01	0.498061	-1.30072	-0.300719	0.095813	0	0.307126	0.569676	0.254483
Mixture	6	7.9451	1.9451	4.07259	0.02	1.7836	2.59384	0.593836	0.380145	0.02	0.534263	-1.30606	-0.306064	0.10135	0.03	0.326327	0.571949	0.277796
Collapsed	1	1.25013	0.250127	0.0789998	0.45	0.486685	2.51324	0.513244	0.278424	0	0.403627	-1.25391	-0.253915	0.0694772	0.01	0.256025
Collapsed	3	3.83321	0.833208	0.728992	0	0.763447	2.55979	0.55979	0.326304	0	0.432759	-1.28216	-0.282162	0.0839306	0.01	0.272771
Collapsed	5	6.64716	1.64716	2.81478	0	1.29763	2.63473	0.63473	0.421785	0	0.484398	-1.32311	-0.323111	0.109697	0	0.303545
Collapsed	6	8.17005	2.17005	4.91231	0	1.72438	2.66365	0.66365	0.461961	0	0.510715	-1.33958	-0.339577	0.12204	0	0.319301

### Sheet: Blur-Degree-Blur(S=1)
Approach	Degree Blur	b[1]	bias[1]	mse[1]	coverage[1]	95-CI-width[1]	b[2]	bias[2]	mse[2]	coverage[2]	95-CI-width[2]	b[3]	bias[3]	mse[3]	coverage[3]	95-CI-width[3]	mean[p]	bias[p]	mse[p]	coverage[p]	95-CI-width[p]
Up	0	1.01575	0.0157453	0.00710485	0.98	0.392634	2.01934	0.0193402	0.00607892	0.95	0.280615	-1.01095	-0.0109525	0.0030346	0.91	0.191151
Up	0.3	0.859432	-0.140568	0.0271386	0.71	0.379133	1.6985	-0.301496	0.0949136	0.01	0.239879	-0.85039	0.14961	0.0249116	0.11	0.173771
Up	0.5	0.806909	-0.193091	0.0450085	0.51	0.376881	1.58385	-0.416151	0.176694	0	0.228367	-0.794197	0.205803	0.0447887	0.02	0.169462
Up	0.8	0.751693	-0.248307	0.0688672	0.22	0.374747	1.48174	-0.518261	0.271507	0	0.218119	-0.745837	0.254163	0.0668034	0	0.165714
Down	0	1.01575	0.0157453	0.00710485	0.98	0.392634	2.01934	0.0193402	0.00607892	0.95	0.280615	-1.01095	-0.0109525	0.0030346	0.91	0.191151
Down	0.3	0.858768	-0.141232	0.0275544	0.74	0.374002	1.70037	-0.299633	0.0945815	0.02	0.240213	-0.849709	0.150291	0.0246938	0.08	0.173965
Down	0.5	0.797164	-0.202836	0.0488541	0.38	0.366137	1.58053	-0.419472	0.179808	0	0.227662	-0.79181	0.20819	0.0454018	0.02	0.16845
Down	0.8	0.739324	-0.260676	0.0765627	0.17	0.360152	1.47904	-0.520957	0.274757	0	0.218024	-0.741686	0.258314	0.0689185	0	0.165067
Random	0	1.01575	0.0157453	0.00710485	0.98	0.392634	2.01934	0.0193402	0.00607892	0.95	0.280615	-1.01095	-0.0109525	0.0030346	0.91	0.191151
Random	0.3	0.859432	-0.140568	0.0271386	0.71	0.379133	1.6985	-0.301496	0.0949136	0.01	0.239879	-0.85039	0.14961	0.0249116	0.11	0.173771
Random	0.5	0.806909	-0.193091	0.0450085	0.51	0.376881	1.58385	-0.416151	0.176694	0	0.228367	-0.794197	0.205803	0.0447887	0.02	0.169462
Random	0.8	0.661034	-0.338966	0.12366	0.05	0.359366	1.31304	-0.686957	0.475284	0	0.198257	-0.65901	0.34099	0.1187	0	0.157104
Expanded	0	1.01832	0.0183166	0.00724938	0.98	0.392608	2.02423	0.0242315	0.00632582	0.94	0.280694	-1.0134	-0.0134037	0.0031148	0.89	0.190851
Expanded	0.3	0.832223	-0.167777	0.0344666	0.51	0.354303	1.64189	-0.358107	0.131791	0	0.215431	-0.821477	0.178523	0.034012	0.03	0.160297
Expanded	0.5	0.769302	-0.230698	0.059971	0.24	0.344369	1.51505	-0.484953	0.238109	0	0.200996	-0.759265	0.240735	0.0600249	0	0.153265
Expanded	0.8	0.701692	-0.298308	0.095667	0.07	0.340763	1.39035	-0.60965	0.374165	0	0.191752	-0.698927	0.301073	0.0927495	0	0.150126
Mixture	0	1.34593	0.345927	0.182666	0.59	0.740609	2.66962	0.669622	0.601958	0.32	0.817443	-1.34134	-0.34134	0.155182	0.3	0.461105	0.554737	0.0547367	0.0864946	0.43	0.303567
Mixture	0.3	1.01544	0.0154371	0.00824295	0.96	0.414218	2.02081	0.0208111	0.0063652	0.96	0.30026	-1.01048	-0.0104786	0.00308163	0.94	0.203155	0.49839	-0.00160958	0.00417836	0.95	0.247533
Mixture	0.5	1.01751	0.0175057	0.00963536	0.96	0.431628	2.01904	0.0190409	0.00678638	0.95	0.316021	-1.01232	-0.0123187	0.00364209	0.92	0.21247	0.493165	-0.00683517	0.00353257	0.93	0.218704
Mixture	0.8	0.999216	-0.000783572	0.0119849	0.98	0.463765	1.9966	-0.00340093	0.0106823	0.95	0.371352	-1.00104	-0.0010413	0.00514667	0.9	0.240105	0.490587	-0.00941322	0.0126544	0.86	0.276366
Collapsed	0	1.50903	0.509029	0.297987	0.25	0.790627	2.98101	0.981013	1.01387	0	0.725821	-1.49592	-0.495919	0.261822	0	0.440631
Collapsed	0.3	1.01701	0.0170148	0.00838297	0.96	0.415442	2.02417	0.0241655	0.00657098	0.95	0.299906	-1.01228	-0.0122772	0.00311653	0.93	0.202917
Collapsed	0.5	1.0197	0.0197015	0.00974952	0.96	0.432154	2.02426	0.0242641	0.00706238	0.94	0.316293	-1.01503	-0.0150293	0.00370754	0.92	0.212714
Collapsed	0.8	1.01606	0.0160562	0.0124702	0.97	0.461795	2.02934	0.0293358	0.00851561	0.94	0.344767	-1.01826	-0.0182572	0.0045549	0.89	0.229312

### Sheet: Blur-Degree-Up(S=1)
Approach	Degree Blur Up	b[1]	bias[1]	mse[1]	coverage[1]	95-CI-width[1]	b[2]	bias[2]	mse[2]	coverage[2]	95-CI-width[2]	b[3]	bias[3]	mse[3]	coverage[3]	95-CI-width[3]	mean[p]	bias[p]	mse[p]	coverage[p]	95-CI-width[p]
Up	0	1.01575	0.0157453	0.00710485	0.98	0.392634	2.01934	0.0193402	0.00607892	0.95	0.280615	-1.01095	-0.0109525	0.0030346	0.91	0.191151
Up	0.3	0.83623	-0.16377	0.0342464	0.55	0.378092	1.65378	-0.346221	0.123962	0	0.235091	-0.830378	0.169622	0.0311641	0.07	0.17185
Up	0.5	0.78174	-0.21826	0.0546807	0.34	0.375513	1.53802	-0.461977	0.216979	0	0.223091	-0.773528	0.226472	0.053805	0	0.167442
Up	0.8	0.743394	-0.256606	0.0736188	0.2	0.37657	1.44818	-0.551822	0.307708	0	0.215961	-0.729164	0.270836	0.0756623	0	0.164775
Up	1	0.737569	-0.262431	0.0766371	0.17	0.381652	1.44171	-0.55829	0.315157	0	0.217252	-0.725278	0.274722	0.0778721	0	0.165794
Down	0	0.718333	-0.281667	0.0862863	0.13	0.361921	1.44248	-0.557516	0.314041	0	0.21734	-0.722146	0.277854	0.0790029	0	0.165816
Down	0.3	0.732667	-0.267333	0.0783626	0.17	0.361432	1.47045	-0.529545	0.283567	0	0.217475	-0.737647	0.262353	0.0707999	0	0.164721
Down	0.5	0.769613	-0.230387	0.060934	0.22	0.364981	1.53907	-0.460932	0.215991	0	0.224203	-0.772118	0.227882	0.0541194	0.01	0.167527
Down	0.8	0.874287	-0.125713	0.0240839	0.76	0.376096	1.74573	-0.254272	0.0696207	0.04	0.24512	-0.874971	0.125029	0.01818	0.2	0.176184
Down	1	1.01575	0.0157453	0.00710485	0.98	0.392634	2.01934	0.0193402	0.00607892	0.95	0.280615	-1.01095	-0.0109525	0.0030346	0.91	0.191151
Random	0	0.897476	-0.102524	0.0192976	0.8	0.378889	1.78983	-0.210174	0.0491997	0.15	0.250881	-0.89488	0.10512	0.0138644	0.34	0.177982
Random	0.3	0.781548	-0.218452	0.0564622	0.36	0.370159	1.55272	-0.447285	0.204175	0	0.223333	-0.779337	0.220663	0.0513066	0.02	0.166985
Random	0.5	0.743936	-0.256064	0.0740351	0.19	0.369503	1.47501	-0.524988	0.27935	0	0.215072	-0.740693	0.259307	0.0699214	0	0.163963
Random	0.8	0.731398	-0.268602	0.0805582	0.2	0.372905	1.43208	-0.567925	0.325851	0	0.212399	-0.719337	0.280663	0.081198	0	0.163035
Random	1	0.743365	-0.256635	0.0740373	0.21	0.378353	1.45149	-0.548508	0.304015	0	0.216474	-0.728884	0.271116	0.075844	0	0.164921
Expanded	0	0.810731	-0.189269	0.0420127	0.35	0.343081	1.62799	-0.372008	0.141857	0	0.21267	-0.815624	0.184376	0.0358392	0.02	0.157706
Expanded	0.3	0.74528	-0.25472	0.0711413	0.13	0.33982	1.48516	-0.514839	0.267819	0	0.198421	-0.746161	0.253839	0.0663034	0	0.152684
Expanded	0.5	0.739843	-0.260157	0.0741633	0.13	0.34211	1.46562	-0.534383	0.28833	0	0.196541	-0.73634	0.26366	0.0717049	0	0.151528
Expanded	0.8	0.772131	-0.227869	0.0588461	0.28	0.346993	1.51793	-0.482065	0.23571	0	0.201545	-0.762642	0.237358	0.0584399	0	0.153767
Expanded	1	0.83152	-0.16848	0.0340968	0.57	0.354511	1.62873	-0.371274	0.141256	0	0.21237	-0.817474	0.182526	0.0355571	0.03	0.158684
Mixture	0	1.02066	0.0206568	0.00754288	0.97	0.397045	2.02889	0.0288872	0.00640859	0.95	0.293116	-1.01594	-0.0159413	0.00333404	0.93	0.196788	0.00703681	0.00703681	0.000142123	0	0.0338319
Mixture	0.3	1.0137	0.0136955	0.00995361	0.96	0.435148	2.02047	0.0204688	0.00733475	0.96	0.330467	-1.01278	-0.0127806	0.00389137	0.9	0.218001	0.305839	0.00583917	0.00347639	0.9	0.209836
Mixture	0.5	1.01234	0.0123353	0.0103486	0.96	0.440377	2.01669	0.0166856	0.00693659	0.95	0.325196	-1.01197	-0.0119697	0.00394589	0.9	0.21784	0.494766	-0.0052338	0.00408848	0.88	0.220075
Mixture	0.8	1.01483	0.0148339	0.0107836	0.96	0.432073	2.0189	0.0189011	0.00853645	0.92	0.3332	-1.01332	-0.013316	0.00441842	0.93	0.218112	0.792414	-0.00758565	0.00313553	0.92	0.19278
Mixture	1	1.0212	0.0212006	0.00757724	0.98	0.398012	2.02982	0.029822	0.00675382	0.92	0.292138	-1.01622	-0.0162157	0.00332592	0.92	0.195722	0.992316	-0.00768437	0.000214018	0	0.0338523
Collapsed	0	1.05731	0.057307	0.0131375	0.95	0.451666	2.10445	0.104451	0.0192391	0.77	0.338204	-1.05357	-0.05357	0.00680086	0.83	0.225183
Collapsed	0.3	1.02295	0.0229482	0.0100421	0.96	0.441946	2.03813	0.0381288	0.00822167	0.91	0.326653	-1.02193	-0.0219254	0.00411982	0.91	0.21898
Collapsed	0.5	1.01717	0.0171674	0.0105806	0.96	0.440255	2.02461	0.0246114	0.00724442	0.93	0.323683	-1.0162	-0.0161978	0.00405965	0.9	0.2172
Collapsed	0.8	1.03396	0.0339613	0.0128148	0.96	0.447352	2.0481	0.0481034	0.00988313	0.89	0.326946	-1.02905	-0.0290518	0.0051192	0.87	0.219902
Collapsed	1	1.06014	0.0601381	0.0149116	0.97	0.456326	2.10079	0.100787	0.0189403	0.79	0.338211	-1.05455	-0.0545542	0.0074217	0.84	0.22558

### Sheet: Blur-Sample-Size(S=1)
Approach	Sample Size	b[1]	bias[1]	mse[1]	coverage[1]	95-CI-width[1]	b[2]	bias[2]	mse[2]	coverage[2]	95-CI-width[2]	b[3]	bias[3]	mse[3]	coverage[3]	95-CI-width[3]	mean[p]	bias[p]	mse[p]	coverage[p]	95-CI-width[p]
Up	100	0.781896	-0.218104	0.156172	0.89	1.22147	1.61151	-0.388488	0.20003	0.45	0.735084	-0.80008	0.19992	0.0640703	0.66	0.548154
Up	200	0.795181	-0.204819	0.0951727	0.79	0.858539	1.57811	-0.421893	0.205061	0.17	0.511277	-0.803469	0.196531	0.0514452	0.51	0.382127
Up	500	0.781985	-0.218015	0.0675298	0.59	0.535902	1.53488	-0.465125	0.222765	0	0.315403	-0.77368	0.22632	0.0556602	0.06	0.238406
Up	1000	0.78174	-0.21826	0.0546807	0.34	0.375513	1.53802	-0.461977	0.216979	0	0.223091	-0.773528	0.226472	0.053805	0	0.167442
Up	2000	0.765682	-0.234318	0.0589157	0.06	0.264818	1.52482	-0.475185	0.227208	0	0.156888	-0.767483	0.232517	0.0550586	0	0.117931
Down	100	0.728935	-0.271065	0.189395	0.83	1.1861	1.61965	-0.380354	0.19365	0.48	0.740421	-0.812188	0.187812	0.0569178	0.71	0.551992
Down	200	0.781473	-0.218527	0.0969311	0.76	0.828006	1.5688	-0.431199	0.205758	0.13	0.508643	-0.788433	0.211567	0.0545496	0.42	0.3786
Down	500	0.746671	-0.253329	0.0851859	0.52	0.51762	1.53256	-0.467435	0.224493	0	0.314224	-0.768488	0.231512	0.0574883	0.04	0.237334
Down	1000	0.769613	-0.230387	0.060934	0.22	0.364981	1.53907	-0.460932	0.215991	0	0.224203	-0.772118	0.227882	0.0541194	0.01	0.167527
Down	2000	0.746547	-0.253453	0.069104	0.03	0.257086	1.52941	-0.470588	0.223316	0	0.157132	-0.770101	0.229899	0.0537615	0	0.118319
Random	100	0.757077	-0.242923	0.156207	0.85	1.21079	1.56032	-0.439676	0.237455	0.37	0.715515	-0.772245	0.227755	0.0733253	0.61	0.539693
Random	200	0.760398	-0.239602	0.108921	0.78	0.842832	1.51383	-0.486171	0.257923	0.07	0.493621	-0.77233	0.22767	0.0629167	0.34	0.373433
Random	500	0.74397	-0.25603	0.0870223	0.52	0.527308	1.45938	-0.540623	0.298138	0	0.301805	-0.737976	0.262024	0.0728653	0.03	0.232357
Random	1000	0.743936	-0.256064	0.0740351	0.19	0.369503	1.47501	-0.524988	0.27935	0	0.215072	-0.740693	0.259307	0.0699214	0	0.163963
Random	2000	0.723832	-0.276168	0.079783	0	0.260093	1.45502	-0.544981	0.298654	0	0.150653	-0.733464	0.266536	0.0719918	0	0.115541
Expanded	100	0.727307	-0.272693	0.167267	0.83	1.10529	1.54983	-0.450168	0.241746	0.27	0.642288	-0.77395	0.22605	0.0699805	0.54	0.496641
Expanded	200	0.75917	-0.24083	0.101003	0.74	0.773371	1.50235	-0.49765	0.266061	0.04	0.446525	-0.755979	0.244021	0.0682984	0.24	0.343694
Expanded	500	0.728033	-0.271967	0.0916109	0.4	0.486077	1.46107	-0.538931	0.295228	0	0.275845	-0.735795	0.264205	0.0734338	0.01	0.21466
Expanded	1000	0.739843	-0.260157	0.0741633	0.13	0.34211	1.46562	-0.534383	0.28833	0	0.196541	-0.73634	0.26366	0.0717049	0	0.151528
Expanded	2000	0.720853	-0.279147	0.0815567	0	0.239683	1.45322	-0.546783	0.300214	0	0.1381	-0.731026	0.268974	0.073143	0	0.106873
Mixture	100	0.976186	-0.0238141	0.169583	0.92	1.44931	2.08129	0.0812919	0.119795	0.92	1.14306	-1.04292	-0.0429232	0.0517397	0.93	0.739346	0.500214	0.000214444	0.0509613	0.83	0.604279
Mixture	200	1.0157	0.0156954	0.07743	0.93	1.00841	2.04436	0.0443635	0.0526513	0.92	0.783864	-1.03667	-0.0366678	0.0238696	0.91	0.511269	0.513097	0.0130967	0.0266416	0.83	0.495246
Mixture	500	1.00933	0.00932928	0.0278689	0.96	0.630861	2.01452	0.0145158	0.013333	0.98	0.464779	-1.01155	-0.0115506	0.00647239	0.98	0.311508	0.497568	-0.00243216	0.0057737	0.95	0.311448
Mixture	1000	1.01234	0.0123353	0.0103486	0.96	0.440377	2.01669	0.0166856	0.00693659	0.95	0.325196	-1.01197	-0.0119697	0.00394589	0.9	0.21784	0.494766	-0.0052338	0.00408848	0.88	0.220075
Mixture	2000	0.994912	-0.00508762	0.00598465	0.97	0.309522	2.00382	0.00381851	0.00353798	0.94	0.22747	-1.00864	-0.00863555	0.00180605	0.91	0.153215	0.501985	0.00198519	0.0016379	0.93	0.15426
Collapsed	100	1.03485	0.0348548	0.185279	0.91	1.48418	2.19515	0.195146	0.144072	0.91	1.11655	-1.09826	-0.0982562	0.0576687	0.91	0.738791
Collapsed	200	1.04581	0.0458061	0.080346	0.94	1.01698	2.09832	0.0983155	0.0563965	0.92	0.753581	-1.06311	-0.0631121	0.0250806	0.93	0.50316
Collapsed	500	1.01519	0.0151896	0.02841	0.96	0.63055	2.02909	0.0290934	0.0136009	0.98	0.460391	-1.01869	-0.0186937	0.00662551	0.95	0.310884
Collapsed	1000	1.01717	0.0171674	0.0105806	0.96	0.440255	2.02461	0.0246114	0.00724442	0.93	0.323683	-1.0162	-0.0161978	0.00405965	0.9	0.2172
Collapsed	2000	0.996621	-0.0033789	0.00598535	0.96	0.310801	2.0072	0.00720284	0.00351971	0.94	0.227217	-1.01035	-0.0103503	0.00182047	0.91	0.15289

### Sheet: Blur-Effect-Size
Approach	Effect Size	b[1]	bias[1]	mse[1]	coverage[1]	95-CI-width[1]	b[2]	bias[2]	mse[2]	coverage[2]	95-CI-width[2]	b[3]	bias[3]	mse[3]	coverage[3]	95-CI-width[3]	mean[p]	bias[p]	mse[p]	coverage[p]	95-CI-width[p]
Up	1	0.78174	-0.21826	0.0546807	0.34	0.375513	1.53802	-0.461977	0.216979	0	0.223091	-0.773528	0.226472	0.053805	0	0.167442
Up	3	2.29741	-0.702594	0.505737	0	0.468804	1.49129	-0.508712	0.262288	0	0.221662	-0.748714	0.251286	0.065431	0	0.168122
Up	5	3.63941	-1.36059	1.87377	0	0.617427	1.42189	-0.578112	0.337341	0	0.219913	-0.715206	0.284794	0.0835204	0	0.169254
Up	6	4.21534	-1.78466	3.21598	0	0.710227	1.38996	-0.610043	0.375514	0	0.219264	-0.698527	0.301473	0.0932192	0	0.169859
Down	1	0.769613	-0.230387	0.060934	0.22	0.364981	1.53907	-0.460932	0.215991	0	0.224203	-0.772118	0.227882	0.0541194	0.01	0.167527
Down	3	2.14249	-0.857512	0.749035	0	0.426083	1.47119	-0.528807	0.283333	0	0.220406	-0.736168	0.263832	0.0716379	0	0.166941
Down	5	3.18097	-1.81903	3.33269	0	0.516009	1.34412	-0.655878	0.433373	0	0.212195	-0.671539	0.328461	0.109748	0	0.16535
Down	6	3.56719	-2.43281	5.94513	0	0.568279	1.28093	-0.71907	0.520413	0	0.207974	-0.639901	0.360099	0.13161	0	0.163857
Random	1	0.743936	-0.256064	0.0740351	0.19	0.369503	1.47501	-0.524988	0.27935	0	0.215072	-0.740693	0.259307	0.0699214	0	0.163963
Random	3	2.15121	-0.84879	0.735194	0	0.446395	1.41734	-0.582655	0.343381	0	0.212552	-0.709769	0.290231	0.0867932	0	0.164024
Random	5	3.29217	-1.70783	2.94451	0	0.55712	1.32411	-0.675894	0.460322	0	0.208192	-0.664233	0.335767	0.115474	0	0.163963
Random	6	3.72218	-2.27782	5.22981	0	0.611991	1.27956	-0.720442	0.522677	0	0.206077	-0.641266	0.358734	0.131231	0	0.163661
Expanded	1	0.739843	-0.260157	0.0741633	0.13	0.34211	1.46562	-0.534383	0.28833	0	0.196541	-0.73634	0.26366	0.0717049	0	0.151528
Expanded	3	2.09664	-0.903359	0.826847	0	0.396881	1.40391	-0.596089	0.358174	0	0.193243	-0.703335	0.296665	0.0900278	0	0.150607
Expanded	5	3.16457	-1.83543	3.38744	0	0.475897	1.29606	-0.703935	0.497889	0	0.187566	-0.649064	0.350936	0.125023	0	0.149479
Expanded	6	3.56978	-2.43022	5.92561	0	0.519683	1.24154	-0.758465	0.577866	0	0.184027	-0.621079	0.378921	0.145419	0	0.148899
Mixture	1	1.01234	0.0123353	0.0103486	0.96	0.440377	2.01669	0.0166856	0.00693659	0.95	0.325196	-1.01197	-0.0119697	0.00394589	0.9	0.21784	0.494766	-0.0052338	0.00408848	0.88	0.220075
Mixture	3	3.03698	0.0369754	0.0234982	0.98	0.6226	2.02444	0.0244358	0.00694832	0.96	0.337738	-1.01404	-0.0140443	0.00349143	0.96	0.225567	0.497088	-0.00291224	0.0030991	0.9	0.197527
Mixture	5	5.04932	0.0493179	0.0513817	0.95	0.930147	2.02114	0.0211392	0.00700001	0.95	0.354095	-1.01299	-0.0129899	0.00327515	0.96	0.23631	0.49671	-0.00328969	0.00179561	0.95	0.173762
Mixture	6	6.05168	0.0516799	0.0642668	0.97	1.13676	2.01955	0.019548	0.00720877	0.97	0.364143	-1.01235	-0.012347	0.00362758	0.95	0.242851	0.49549	-0.00450954	0.0018641	0.94	0.164216
Collapsed	1	1.01717	0.0171674	0.0105806	0.96	0.440255	2.02461	0.0246114	0.00724442	0.93	0.323683	-1.0162	-0.0161978	0.00405965	0.9	0.2172
Collapsed	3	3.04728	0.0472785	0.0240826	0.97	0.620175	2.0304	0.0303962	0.00732083	0.96	0.336081	-1.01731	-0.0173109	0.00362543	0.96	0.224768
Collapsed	5	5.06033	0.0603303	0.0526036	0.94	0.933057	2.02514	0.0251437	0.00728277	0.94	0.354567	-1.01519	-0.0151913	0.00335466	0.96	0.236018
Collapsed	6	6.0638	0.0638026	0.0659285	0.97	1.13477	2.02333	0.0233281	0.00742473	0.96	0.364146	-1.01408	-0.0140804	0.0037364	0.94	0.242865
